# Elevated body temperature exacerbates arrhythmia and seizure-like activity in a zebrafish model of Timothy syndrome

**DOI:** 10.1101/2025.03.11.642683

**Authors:** Svetlana A. Semenova, Amir M. Sams, Deepthi Nammi, Matthew Menold, Gennady Margolin, Jennifer L. Sinclair, Katelyn A. Robertson, Kerry Larkin, Sydney Kelly, Andy Golden, Benjamin Feldman, Harold A. Burgess

## Abstract

Timothy syndrome (TS) is a multisystem disorder with autistic-like features, seizures and arrhythmia as the main symptoms. Most TS cases are caused by a *de novo* single amino acid substitution G406R in the *CACNA1C* gene that encodes the pore-forming subunit of the voltage-gated L-type calcium channel Ca_V_1.2. We generated a zebrafish model of TS with a homologous amino acid substitution in the *cacna1c*-encoded protein. Unlike patients, heterozygous mutants showed only mild impairments with no changes in mortality. However, homozygous mutants showed increased mortality, arrhythmias, neural activity and sensitivity to pentylenetetrazole-induced seizure-like behavior. Mutants also exhibited microcephaly, cerebellar hypotrophy and abnormal development of GABAergic neuron populations, and transcriptomic analysis revealed dysregulated expression of neuropeptide genes (including *bdnf* and *vgf*). Consistent with the idea that Ca_V_1.2 channels activate during fever, we found that heterozygous larvae manifested arrhythmia and seizure-like behavior when exposed to elevated environmental temperature, and homozygous larvae switched from bradycardia to tachycardia. These data provide a basis for using zebrafish to study the etiology of TS abnormalities and suggest t hat fever may be a particular risk for TS patients.
