## Supplemental file 1 for "Elevated body temperature exacerbates arrhythmia and seizure-like activity in a zebrafish model of Timothy syndrome"

### Sheet: cacna1c-B3
cacna1c-B3	GTCCCTGCCTCTATATCTTTTTTTCTCTTCGTTGTCCTCCCCTGT
cacna1c-B3	CTGGGAAATCGTTGACAGGATATGGTTCCACTCAACTTTAACCCG
cacna1c-B3	GTCCCTGCCTCTATATCTTTAGGTTGTCCACAGCAATGGCCAAGA
cacna1c-B3	GCTGATGTTAGACTCTCTGCGTCTGTTCCACTCAACTTTAACCCG
cacna1c-B3	GTCCCTGCCTCTATATCTTTATACGCCATGATGCCATCGTACATT
cacna1c-B3	AAGCATGCCAGGAAAGGACGGCCCTTTCCACTCAACTTTAACCCG
cacna1c-B3	GTCCCTGCCTCTATATCTTTAGAGACGCCACTAGATTACTCAGAG
cacna1c-B3	GATGCGATCGAACGCACAGAGTTCATTCCACTCAACTTTAACCCG
cacna1c-B3	GTCCCTGCCTCTATATCTTTTCTCACCCGTAAAGAGAGCCAGCAG
cacna1c-B3	GGCCCAGACTGTACATCTTTAACAGTTCCACTCAACTTTAACCCG
cacna1c-B3	GTCCCTGCCTCTATATCTTTACCAGAAAAATCACCAGCCAGTAGA
cacna1c-B3	GAGGCAATAGTAAGTGTGTTCAAAATTCCACTCAACTTTAACCCG
cacna1c-B3	GTCCCTGCCTCTATATCTTTATAGGCCCCTCTGCACTCAGCCTGC
cacna1c-B3	TCCAACATTCCCATCCTTGTACAGTTTCCACTCAACTTTAACCCG
cacna1c-B3	GTCCCTGCCTCTATATCTTTAGGTGACGATGACGATATTCCCGAT
cacna1c-B3	TACAGGCAAACATGAACTGCAGCAATTCCACTCAACTTTAACCCG
cacna1c-B3	GTCCCTGCCTCTATATCTTTTAAACACATAATCTGCATAGCCTAG
cacna1c-B3	ATATGATCTCTATGGTGAAGATTCCTTCCACTCAACTTTAACCCG
cacna1c-B3	GTCCCTGCCTCTATATCTTTTTGGTGAAGATGTTGTGGTTTACAA
cacna1c-B3	CTCAGCAGTATGAAGAACAGGATTATTCCACTCAACTTTAACCCG
cacna1c-B3	GTCCCTGCCTCTATATCTTTCAGCTGAATGTCAGAGAGTGGACGT
cacna1c-B3	TTGTGGCATGGGGACGGCTTTCTCCTTCCACTCAACTTTAACCCG
cacna1c-B3	GTCCCTGCCTCTATATCTTTGATCATTTCCACAGTGAAGAGGCCA
cacna1c-B3	CCTGGGTTTGAAAGCGATGAGTTTGTTCCACTCAACTTTAACCCG
cacna1c-B3	GTCCCTGCCTCTATATCTTTAAGGATGAGCGTGAACATCAGGTAC
cacna1c-B3	CTGCATGGCCAGGCAGATGGTGTTGTTCCACTCAACTTTAACCCG
cacna1c-B3	GTCCCTGCCTCTATATCTTTCTGACGCTGGTTCTTGTCCAGCTCA
cacna1c-B3	ACGAGCTTTCAGGGCATACTCCACATTCCACTCAACTTTAACCCG
cacna1c-B3	GTCCCTGCCTCTATATCTTTGATGATGAAGAATATGGAGATGACC
cacna1c-B3	CATGAAGAATGCGATGATGATAATGTTCCACTCAACTTTAACCCG
cacna1c-B3	GTCCCTGCCTCTATATCTTTGCAAACAGAGCCATCATGCCCTGTA
cacna1c-B3	CCTGGCCAACCCTCAAAAGTGGACATTCCACTCAACTTTAACCCG
cacna1c-B3	GTCCCTGCCTCTATATCTTTTCACTATTGAGAGGCATGTTCATGG
cacna1c-B3	AGAGTTGCATTAAACATCACCGTTCTTCCACTCAACTTTAACCCG
cacna1c-B3	GTCCCTGCCTCTATATCTTTCAAAGTTGTCCATGATGACAGCCAC
cacna1c-B3	GTATCGACCAATCCCGTGTTAAATATTCCACTCAACTTTAACCCG
cacna1c-B3	GTCCCTGCCTCTATATCTTTGTCGCACACCTGAAGAGAAGCAGAA
cacna1c-B3	AGCATGATTTCCTGCCACGCCTCTCTTCCACTCAACTTTAACCCG
cacna1c-B3	GTCCCTGCCTCTATATCTTTGCCTGAAAGGATTTAATGAAGGTCC
cacna1c-B3	ACGATCAGCAATGCAACATAGGGAATTCCACTCAACTTTAACCCG

### Sheet: vgf-B3
vgf-c-B3	GTCCCTGCCTCTATATCTTTGAAGACCCTCTCGATGAAGTTCTCC
vgf-c-B3	TTATTGAAACATCCGGGGATGTTTCTTCCACTCAACTTTAACCCG
vgf-c-B3	GTCCCTGCCTCTATATCTTTCTCAGCGGACTGTAGTAATCATCCT
vgf-c-B3	TCCTCTTCACTGTCCTGTGGAGGCTTTCCACTCAACTTTAACCCG
vgf-c-B3	GTCCCTGCCTCTATATCTTTAGAGGTTCCTCTGGAAGGCAGGTTG
vgf-c-B3	CTTTGAAAGTCCGAGGGTGAGGGAATTCCACTCAACTTTAACCCG
vgf-c-B3	GTCCCTGCCTCTATATCTTTTTGGTTTTGGAGGTGGGATGTAGAC
vgf-c-B3	AAGAGGGCTTGGAATAGTAGCGGGATTCCACTCAACTTTAACCCG
vgf-c-B3	GTCCCTGCCTCTATATCTTTGGAGTTGTAGGAAGGGTAGGTACGA
vgf-c-B3	GTAGTAGCCTCGGTAGGGTTTTTGATTCCACTCAACTTTAACCCG
vgf-c-B3	GTCCCTGCCTCTATATCTTTAGGCCCTGTCTTTGAACCAGGCTTT
vgf-c-B3	ACATGTCTTGCTTGCTGGGCTTGACTTCCACTCAACTTTAACCCG
vgf-c-B3	GTCCCTGCCTCTATATCTTTCGAGGGAGGAGGTTTACGTAACACT
vgf-c-B3	TGGGTTGGTGTTTGGTTGAGGAGGCTTCCACTCAACTTTAACCCG
vgf-c-B3	GTCCCTGCCTCTATATCTTTCATGGCAGATTTTCAGGAGCATCTT
vgf-c-B3	GCTGGAGGCGGCACAAGAGGATGTTTTCCACTCAACTTTAACCCG
vgf-c-B3	GTCCCTGCCTCTATATCTTTTGTCCACCACATCGTCTGCTGGAAG
vgf-c-B3	TCTTCTTCTTCTCCACATCATTAATTTCCACTCAACTTTAACCCG
vgf-c-B3	GTCCCTGCCTCTATATCTTTATCAATAGTCTGTGGGTCAATGTCC
vgf-c-B3	CAGTTTGCTGGAGATCTCAATCAACTTCCACTCAACTTTAACCCG
vgf-c-B3	GTCCCTGCCTCTATATCTTTTGTACTTCAGAAGCATGTCAGATGC
vgf-c-B3	GGTACTTTTTCTTGTCTTGTTTTACTTCCACTCAACTTTAACCCG
vgf-c-B3	GTCCCTGCCTCTATATCTTTCGTGTTTCTTCTTCTTCAGGGCTTA
vgf-c-B3	CGTACCTCCTCTTGCTCAGCTTTGGTTCCACTCAACTTTAACCCG
vgf-c-B3	GTCCCTGCCTCTATATCTTTTTTTCTCTTGTTCGAGCTGCCACTT
vgf-c-B3	CCCCTCTTTGTAAAGGCTGAACTCTTTCCACTCAACTTTAACCCG
vgf-c-B3	GTCCCTGCCTCTATATCTTTGCCTTTAGCTTTAGGCTTGATCTCA
vgf-c-B3	CTTCTTCTTGGACAAGGCTAGGTCATTCCACTCAACTTTAACCCG
vgf-c-B3	GTCCCTGCCTCTATATCTTTCCAGCATAGTCTCCAGATTCTTCAC
vgf-c-B3	CAGCTGTGCTATAGCTCTGAAACTCTTCCACTCAACTTTAACCCG
vgf-c-B3	GTCCCTGCCTCTATATCTTTTCTGTCTGCGCCCTGAAGATCCCTC
vgf-c-B3	TTCCAGTTCTTTGTGACCATCTCTGTTCCACTCAACTTTAACCCG
vgf-c-B3	GTCCCTGCCTCTATATCTTTCGTTCACTCATCTTTTCTTTCTGGT
vgf-c-B3	TTTTCCCCTTCAGTTCCCTCATCTTTTCCACTCAACTTTAACCCG
vgf-c-B3	GTCCCTGCCTCTATATCTTTTTCTAGGATCCACGTCTTTAAAAAG
vgf-c-B3	GTGCCCCGAGAAGAACTGCTGCTAGTTCCACTCAACTTTAACCCG
vgf-c-B3	GTCCCTGCCTCTATATCTTTGCAGCTGCATAGTTTTCACTTACTG
vgf-c-B3	TATAGAGCCTGTTGCTGAGCAGAGGTTCCACTCAACTTTAACCCG
vgf-c-B3	GTCCCTGCCTCTATATCTTTCTGCAGGCTTGACTGTGAGACTGAA
vgf-c-B3	TTCTGTCTGTTGTCACTGGACTAAATTCCACTCAACTTTAACCCG

### Sheet: en1b-B3
en1b-f-B3	GTCCCTGCCTCTATATCTTTGGCTTGAAGCGTTGGTTCAGTCACG
en1b-f-B3	ACATAATCTGAACATATTAAAATCTTTCCACTCAACTTTAACCCG
en1b-f-B3	GTCCCTGCCTCTATATCTTTAGAGACAGGGCTATCACAAAAACTA
en1b-f-B3	TTGAAGAACTGTGAGATAAGGGATTTTCCACTCAACTTTAACCCG
en1b-f-B3	GTCCCTGCCTCTATATCTTTGTGAGCAACCACATTGGGAAAGGAG
en1b-f-B3	AGCCTGACACTTAGGCCTACTGGAATTCCACTCAACTTTAACCCG
en1b-f-B3	GTCCCTGCCTCTATATCTTTGAGCAATATAGACATCCCCTTACCT
en1b-f-B3	AAACGTTAGAAATATTCAGCAAGTATTCCACTCAACTTTAACCCG
en1b-f-B3	GTCCCTGCCTCTATATCTTTTTTCGCAGAATTCGAAGACACTTCC
en1b-f-B3	GAAATTTGTTTAAATATCGCATCTTTTCCACTCAACTTTAACCCG
en1b-f-B3	GTCCCTGCCTCTATATCTTTTCTTCTTTTTCGTCTTGAACTGTGG
en1b-f-B3	CAGGAGCCGGGCCATTTTTATTCGCTTCCACTCAACTTTAACCCG
en1b-f-B3	GTCCCTGCCTCTATATCTTTAGAGACTGTCTTCGCTGCTCCGTAA
en1b-f-B3	GACTCATTGAGGTTGAGTTCCTGGGTTCCACTCAACTTTAACCCG
en1b-f-B3	GTCCCTGCCTCTATATCTTTGTCTCTGCAGCTGTTCAGCCGTGAA
en1b-f-B3	ACCGATTCGCCTGAAACTCGGCTTTTTCCACTCAACTTTAACCCG
en1b-f-B3	GTCCCTGCCTCTATATCTTTAGTACACCCACGCAGGCCATAGTAA
en1b-f-B3	ATGAAGGTCTGTCCGAGTACCTGGTTTCCACTCAACTTTAACCCG
en1b-f-B3	GTCCCTGCCTCTATATCTTTTCTCCCCGTTCCTTGCTGCGGTAGA
en1b-f-B3	CGTTCACCATCATTATCGACGGCGTTTCCACTCAACTTTAACCCG
en1b-f-B3	GTCCCTGCCTCTATATCTTTCTGCTTTGAGGATGGCGAAGACGAC
en1b-f-B3	ATTTCCTTCGAAATGCTTTACCGAGTTCCACTCAACTTTAACCCG
en1b-f-B3	GTCCCTGCCTCTATATCTTTTTTGAATCCTGGCAAAGACTGCTAT
en1b-f-B3	GACGAAGAAGTGCTGTCACTACTGCTTCCACTCAACTTTAACCCG
en1b-f-B3	GTCCCTGCCTCTATATCTTTCATTCTCCCTACCCGACGTTTGCGC
en1b-f-B3	GCGACGGCCTTATTACCATTGGGTTTTCCACTCAACTTTAACCCG
en1b-f-B3	GTCCCTGCCTCTATATCTTTGCCGAAATCTGGCCTTAAAATATTG
en1b-f-B3	ATCCCTACTCCCAGGATCTTTCTTGTTCCACTCAACTTTAACCCG
en1b-f-B3	GTCCCTGCCTCTATATCTTTTGCTGCGCAGCCTGGTGAGGTAAAA
en1b-f-B3	ATGAAAAAGTTCGTGGTTCTGTGGGTTCCACTCAACTTTAACCCG
en1b-f-B3	GTCCCTGCCTCTATATCTTTAGACGCTCTCAGACTCAGTCGAATC
en1b-f-B3	GAGGAGATGGTATATTGGGTGAGAGTTCCACTCAACTTTAACCCG
en1b-f-B3	GTCCCTGCCTCTATATCTTTGACAGCTGGATCGTGGTCTGCACAC
en1b-f-B3	ACTATTTTGATCCTTTTGCTCGTCCTTCCACTCAACTTTAACCCG
en1b-f-B3	GTCCCTGCCTCTATATCTTTCCGGATAACAACAAACAAGAATGCA
en1b-f-B3	AATTCCACTTGTTGCAATGAACAGTTTCCACTCAACTTTAACCCG
en1b-f-B3	GTCCCTGCCTCTATATCTTTAAGCGACTGTCATAGCATCGGAATG
en1b-f-B3	TTAAAGGTATACGAAATACCTTAAATTCCACTCAACTTTAACCCG
en1b-f-B3	GTCCCTGCCTCTATATCTTTAAACACACCCGTTATTCATGTCAGA
en1b-f-B3	TCCGCGATCAAGGCGTTTCAAGTGTTTCCACTCAACTTTAACCCG

### Sheet: sox2-B3
sox2-B3	GTCCCTGCCTCTATATCTTTTGGAGCGTTGGCAACTGCGTACAGG
sox2-B3	ATGATGTTATTAGTTAAAATATATATTCCACTCAACTTTAACCCG
sox2-B3	GTCCCTGCCTCTATATCTTTTTTAAATCCAGTTTTCATGTCAGCC
sox2-B3	TTACTATGTACCTTCAGTGAGAAACTTCCACTCAACTTTAACCCG
sox2-B3	GTCCCTGCCTCTATATCTTTCATACACCTTTTGGAAACAAAACAG
sox2-B3	CCCCGCTTGTCAACCATGTCCAAATTTCCACTCAACTTTAACCCG
sox2-B3	GTCCCTGCCTCTATATCTTTAACTGTGTGGAGTTCCTACCGTTCC
sox2-B3	AAATAAATCAGAAGAGAACAAAACATTCCACTCAACTTTAACCCG
sox2-B3	GTCCCTGCCTCTATATCTTTTGAGCTCTATACAACTTTTTCCCTC
sox2-B3	GAAAGCAAAAGTTTTGTGTTCTTTCTTCCACTCAACTTTAACCCG
sox2-B3	GTCCCTGCCTCTATATCTTTATTTTACATATGCGATAAGGGAATC
sox2-B3	AGTCCAGCAGTGTAGTAAAAAGAGTTTCCACTCAACTTTAACCCG
sox2-B3	GTCCCTGCCTCTATATCTTTCTCTGGTAATGTTGGGACATGTGCA
sox2-B3	TTAATCGTCGTACCGGGCACAGGTGTTCCACTCAACTTTAACCCG
sox2-B3	GTCCCTGCCTCTATATCTTTAGGTGGGCGAGCCGTTCATGTAGGT
sox2-B3	TGCTTTGCTGCGAATAGGACATGCTTTCCACTCAACTTTAACCCG
sox2-B3	GTCCCTGCCTCTATATCTTTGGGTCTTGGTTTTCCTCCGGGGTCT
sox2-B3	GCAGGGTGTACTTGTCCTTCTTCATTTCCACTCAACTTTAACCCG
sox2-B3	GTCCCTGCCTCTATATCTTTCAGAGCCCGAAGGCGTTTGGCTTCG
sox2-B3	TTTGTAATCCGGGTGTTCCTTCATGTTCCACTCAACTTTAACCCG
sox2-B3	GTCCCTGCCTCTATATCTTTCTCGGCCCCGAGTCGCTTACTTATT
sox2-B3	CTTCTCGCTCTCGGACAGAAGTTTCTTCCACTCAACTTTAACCCG
sox2-B3	GTCCCTGCCTCTATATCTTTCCATTTTCCGCCGCTGTCCCCTCGA
sox2-B3	AATTGTGCATTTTGGGGTTCTCCTGTTCCACTCAACTTTAACCCG
sox2-B3	GTCCCTGCCTCTATATCTTTATGCGGTCCGGGCTGTTTTTCTGGT
sox2-B3	ACCATGAAGGCGTTCATGGGTCTCTTTCCACTCAACTTTAACCCG
sox2-B3	GTCCCTGCCTCTATATCTTTTATACATTTAAACCGATTTTCTTGA
sox2-B3	GGGGCTTCAGCTCGGTTTCCATCATTTCCACTCAACTTTAACCCG
sox2-B3	GTCCCTGCCTCTATATCTTTGGAGAGGCTGCTGAAGTTACCTTAG
sox2-B3	AAAAATAAAGAAGTCCAAAAAGTGTTTCCACTCAACTTTAACCCG
sox2-B3	GTCCCTGCCTCTATATCTTTGCGCTCTTAGGTCCTGTTGTGCCCA
sox2-B3	TTGGAGGTAACTTTGCTGGGGAAGGTTCCACTCAACTTTAACCCG
sox2-B3	GTCCCTGCCTCTATATCTTTACACAAACTCGGTTTCCCTCCTCGC
sox2-B3	ACTTCTTTTCTTAGTCTTGAAGAATTTCCACTCAACTTTAACCCG

### Sheet: HuC-B1
huc-B1	GAGGAGGGCAGCAAACGGAACTAGGCCTTCCTTCAAGCCTTGTGC
huc-B1	CCCCTGCATGTTAAAGAGCAATAGTTAGAAGAGTCTTCCTTTACG
huc-B1	GAGGAGGGCAGCAAACGGAAGGTGACGAAGCCAAAGCCCTTACAT
huc-B1	CATGGCTGCCTCGTCGTAGTTGGTCTAGAAGAGTCTTCCTTTACG
huc-B1	GAGGAGGGCAGCAAACGGAAACAGGTTGTAGACGAAGATGCACCA
huc-B1	ACAGGACACTTTCGTCAGCTTCCGGTAGAAGAGTCTTCCTTTACG
huc-B1	GAGGAGGGCAGCAAACGGAATGACTGGGGTTGTTGGCGAACTTTA
huc-B1	TGGGTCAGCAGAGCCTGTCCTGTCTTAGAAGAGTCTTCCTTTACG
huc-B1	GAGGAGGGCAGCAAACGGAATCGTTCCGTTTGTCGAACCGAATGA
huc-B1	TTCAGGCCCTTGATGGCCTCCTCTGTAGAAGAGTCTTCCTTTACG
huc-B1	GAGGAGGGCAGCAAACGGAACCAGGATGCGTGAGGTGATGATCCT
huc-B1	CGCGCGATATACCTGTGACCTGGTTTAGAAGAGTCTTCCTTTACG
huc-B1	GAGGAGGGCAGCAAACGGAATTTCTGACTCATGGTTTTGGGCAGG
huc-B1	ATACTGGGAAAACAACTGCTCCATGTAGAAGAGTCTTCCTTTACG
huc-B1	GAGGAGGGCAGCAAACGGAATGGCGTAAGACACCTTGATTGTTTT
huc-B1	CATCGCGGATGGAAGCTGAGCTGGGTAGAAGAGTCTTCCTTTACG
huc-B1	GAGGAGGGCAGCAAACGGAAATAGCCTTGTCGGCGTCGTTGGGAT
huc-B1	TGCAGTTTGAGACCGTTGAGCGTGTTAGAAGAGTCTTCCTTTACG
huc-B1	GAGGAGGGCAGCAAACGGAATCTGGCCTGTGATCTTGTCTCTGAC
huc-B1	CATAGTTTACAAAGCCATATCCCAATAGAAGAGTCTTCCTTTACG
huc-B1	GAGGAGGGCAGCAAACGGAAGCCAAAGAGGCTCTTGAACTCTTCC
huc-B1	TTTGCAGGACTCGATTTCCCCGATGTAGAAGAGTCTTCCTTTACG
huc-B1	GAGGAGGGCAGCAAACGGAAATCAGGTTAGTTTTGCTGTCATCTG
huc-B1	GTCATGTTCTGAGGCAGGTAGTTGATAGAAGAGTCTTCCTTTACG
huc-B1	GAGGAGGGCAGCAAACGGAACACCTGAGTTTCCATGGTGCTAATT
huc-B1	CAGGCTGGTTCCGCTCGGACCATTGTAGAAGAGTCTTCCTTTACG
